# Genome sequence of the model rice variety KitaakeX

**DOI:** 10.1101/653089

**Authors:** Rashmi Jain, Jerry Jenkins, Shengqiang Shu, Mawsheng Chern, Joel A. Martin, Dario Copetti, Phat Q. Duong, Nikki T. Pham, David A. Kudrna, Jayson Talag, Wendy S. Schackwitz, Anna M. Lipzen, David Dilworth, Diane Bauer, Jane Grimwood, Catherine R. Nelson, Feng Xing, Weibo Xie, Kerrie W. Barry, Rod A. Wing, Jeremy Schmutz, Guotian Li, Pamela C. Ronald

## Abstract

Here, we report the *de novo* genome sequencing and analysis of *Oryza sativa* ssp. *japonica* variety KitaakeX, a Kitaake plant carrying the rice XA21 immune receptor. Our KitaakeX sequence assembly contains 377.6 Mb, consisting of 33 scaffolds (476 contigs) with a contig N50 of 1.4 Mb. Complementing the assembly are detailed gene annotations of 35,594 protein coding genes. We identified 331,335 genomic variations between KitaakeX and Nipponbare (ssp. *japonica*), and 2,785,991 variations between KitaakeX and Zhenshan97 (ssp. *indica*). We also compared Kitaake resequencing reads to the KitaakeX assembly and identified 219 small variations. The high-quality genome of the model rice plant KitaakeX will accelerate rice functional genomics.
