## Additional file 3 for "Genome sequence of the model rice variety KitaakeX"

### Sheet: Sheet1
Additional file 3. Genes used in annotation quality control.
MSU ID	RAP-DB ID	Rice	Arabidopsis	MSU-Kitaake ID	Identity (%)	RAP-DB-Kitaake ID	Identity (%)	DNA (%)	Notes
LOC_Os01g52240	Os01g0720500	-	CAB2	OsKitaake01g305800.1	100	OsKitaake01g305800.1	100	100
LOC_Os01g01484	Os01g0104600	DET1	DET1	OsKitaake01g003800.1	100	OsKitaake01g003800.2	100	100
LOC_Os01g38530	Os01g0566050	ELF3	ELF3	OsKitaake01g212151.1	100	OsKitaake01g212151.1	100	99.9013
LOC_Os01g61400	Os01g0830000	-	LAF6	OsKitaake01g387300.1	100	OsKitaake01g387300.1	100	100
LOC_Os01g74020	Os01g0971800	PCL1	LUX	OsKitaake01g489900.1	100	OsKitaake01g489900.1	100	100
LOC_Os01g13460	Os01g0235700	-	MYC2	OsKitaake01g095800.1	100	OsKitaake01g095800.1	100	99.91
LOC_Os01g15990	Os01g0264600	-	PKS4	OsKitaake01g117500.1	99.8099	OsKitaake01g117500.1	99.8099	99.9051
LOC_Os01g52640	Os01g0725800	-	SPA4	OsKitaake01g309700.2	99.841	OsKitaake01g309700.2	99.841	99.9519
LOC_Os02g53140	Os02g0771100	OsCOP1	COP1	OsKitaake02g348800.1	100	OsKitaake02g348800.1	100	100
LOC_Os02g34590	Os02g0550900	-	FAR1	OsKitaake02g204000.2	100	OsKitaake02g204000.2	92.7891	100
LOC_Os02g40510	Os02g0618200	PRR1	TOC1	OsKitaake02g249300.1	99.6146	OsKitaake02g249300.1	99.6146	99.6633
LOC_Os02g05700	Os02g0150800	OsZTL1	ZTL	OsKitaake02g040900.2	100	OsKitaake02g040900.2	100	99.9801
LOC_Os02g36380	Os02g0573200	-	CRY1	OsKitaake02g216900.1	100	OsKitaake02g216900.1	100	100
LOC_Os02g41550	Os02g0625000	OsCRY2	CRY2	OsKitaake02g253900.1	100	OsKitaake02g253900.2	100	100
LOC_Os03g02540	Os03g0116500	-	COP11	OsKitaake03g014400.1	100	OsKitaake03g014400.1	100	100
LOC_Os03g56950	Os03g0782500	OsPIL13	PIF4	OsKitaake03g363200.1	100	OsKitaake03g363200.7	100	100
LOC_Os03g08754	Os03g0186600	-	SVP	OsKitaake03g067300.1	100	OsKitaake03g067300.2	100	67.4616
LOC_Os03g51030	Os03g0719800	PHYA	PHYA	OsKitaake03g317700.3	100	OsKitaake03g317700.3	100	100
LOC_Os03g19590	Os03g0309200	PHYB	PHYB	OsKitaake03g153100.1	100	OsKitaake03g153100.1	98.9295	99.9877
LOC_Os03g54084	Os03g0752100	PHYC	PHYC	OsKitaake03g341000.1	100	OsKitaake03g341000.1	96.087	100
LOC_Os04g56070	Os04g0654700	JAB1	AJH2	OsKitaake04g290700.1	100	OsKitaake04g290700.1	100	100
LOC_Os04g44280	Os04g0524300	OsRR5	ARR3	OsKitaake04g200800.1	100	OsKitaake04g200800.1	100	99.7539
LOC_Os04g46350	Os04g0548700	HOX17	ATHB2	OsKitaake04g215700.2	100	OsKitaake04g215700.2	100	100
LOC_Os04g42020	Os04g0497700	-	COL3	OsKitaake04g184400.1	100	OsKitaake04g184400.1	100	100
LOC_Os04g52770	Os04g0618600	-	HFR1	OsKitaake04g263600.1	100	OsKitaake04g263600.1	100	99.8689
LOC_Os05g51530	Os05g0593100	-	DET3	OsKitaake05g285600.1	100	OsKitaake05g285600.2	100	99.9764
LOC_Os05g50890	Os05g0586200	GH3.5	FIN219	OsKitaake05g280200.2	100	OsKitaake05g280200.2	100	99.8188
LOC_Os05g49420	Os05g0569300	-	GBF1	OsKitaake05g268200.1	100	OsKitaake05g268200.1	100	100
LOC_Os05g49590	Os05g0571000	-	SPA1	OsKitaake05g269800.2	100	OsKitaake05g269800.2	100	99.9874
LOC_Os06g08440	Os06g0183100	-	ARR12	OsKitaake06g057800.1	100	OsKitaake06g057800.1	100	100
LOC_Os06g05060	Os06g0142600	HD17	ELF3	OsKitaake06g029400.1	100	OsKitaake06g029400.1	100	100
LOC_Os06g47890	Os06g0694000	OsZTL2	FKF1	OsKitaake06g264600.1	100	OsKitaake06g264600.1	100	100
LOC_Os06g09910	Os06g0199500	-	HAL3	OsKitaake06g069600.1	100	OsKitaake06g069600.1	100	100
LOC_Os07g38940	Os07g0577400	-	COP10	OsKitaake07g203300.1	100	OsKitaake07g203300.1	100	99.9674
LOC_Os07g43990	Os07g0633600	-	SUB1	OsKitaake07g241300.1	100	OsKitaake07g241300.1	100	99.957
LOC_Os08g02550	Os08g0119000	-	FUS11	OsKitaake08g013900.2	100	OsKitaake08g013900.2	100	100
LOC_Os08g06110	Os08g0157600	OsCCA1	LHY	OsKitaake08g038000.1	100	OsKitaake08g038000.1	100	100
LOC_Os10g22430	Os10g0369600	-	PAT1	OsKitaake10g073800.1	100	OsKitaake10g073800.1	89.8305	99.9745
LOC_Os11g40610	Os11g0621500	EFL4	ELF4	OsKitaake11g201600.1	100	OsKitaake11g201600.1	100	100
LOC_Os11g02610	Os11g0118300	-	RPT2	OsKitaake11g009600.1	100	OsKitaake11g009600.1	92.5566	100
LOC_Os12g02530	Os12g0117400	-	SPT	OsKitaake12g013500.1	100	OsKitaake12g013500.2	100	100
LOC_Os01g08700	Os01g0182600	GI	GI	OsKitaake01g059100.6	100	OsKitaake01g059100.6	100	100
LOC_Os01g16414	Os01g0269900	ARP6	ARP6	OsKitaake01g121400.7	100	OsKitaake01g121400.7	100	100
LOC_Os01g49830	Os01g0693400	-	TEM1	OsKitaake01g288000.1	100	OsKitaake01g288000.1	100	100
LOC_Os01g51300	Os01g0710000	OsFVE	FVE	OsKitaake01g298500.1	100	OsKitaake01g298500.2	100	100
LOC_Os01g59760	Os01g0813100	-	AREB3	OsKitaake01g374200.1	100	OsKitaake01g374200.1	91.0663	100
LOC_Os01g69850	Os01g0922800	OsMADS51	-	OsKitaake01g452100.2	78.1818	OsKitaake01g452100.2	97.5758	52.6363
LOC_Os01g72220	Os01g0951000	FY	FY	OsKitaake01g473500.1	100	OsKitaake01g473500.1	100	99.9699
LOC_Os02g47660	Os02g0705500	-	CIB1	OsKitaake02g302900.1	100	OsKitaake02g302900.1	100	100
NA	Os03g0197300	-	COP8	NA	NA	OsKitaake03g074950.1	100	100
NA	Os02g0203000	-	HY5	NA	NA	OsKitaake02g080800.2	83	99.7
LOC_Os03g03100	Os03g0122600	MADS50	SOC1	OsKitaake03g019800.1	52.9915	OsKitaake03g019600.2	73.5931	46.2635
LOC_Os03g14669	Os03g0251350	OsHAP5C	HAP5A	OsKitaake03g112900.1	100	OsKitaake03g112900.1	100	100
LOC_Os03g43890	Os03g0640100	MSI1	MSI1	OsKitaake03g267500.1	100	OsKitaake03g267500.1	100	99.9878
LOC_Os03g54160	Os03g0752800	-	AP1	OsKitaake03g341700.1	100	OsKitaake03g341700.2	100	100
LOC_Os03g55389	Os03g0762000	-	CKA1	OsKitaake03g348300.1	100	OsKitaake03g348300.1	87.6712	100
LOC_Os03g60110	Os03g0815700	SPIN1	-	OsKitaake03g389300.1	100	OsKitaake03g389300.1	100	100
LOC_Os03g63440	Os03g0851400	-	FRI	OsKitaake03g416800.1	100	OsKitaake03g416800.1	100	100
LOC_Os04g47270	Os04g0560300	-	FLD	OsKitaake04g223900.1	100	OsKitaake04g223900.1	100	100
LOC_Os04g51000	Os04g0598300	FL	LFY	OsKitaake04g247500.1	100	OsKitaake04g247500.1	100	100
LOC_Os05g03040	Os05g0121600	-	TOE1	OsKitaake05g016500.1	100	OsKitaake05g016500.1	100	100
LOC_Os05g38820	Os05g0463800	NFYB3	HAP3A	OsKitaake05g189900.4	100	OsKitaake05g189900.4	100	100
LOC_Os06g06320	Os06g0157700	HD3A	FT	OsKitaake06g041200.1	99.4444	OsKitaake06g041200.1	99.4444	99.8775
LOC_Os06g16370	Os06g0275000	HD1	CO	OsKitaake06g112900.1	99.7475	OsKitaake06g112900.1	99.7475	99.8687
LOC_Os06g40080	Os06g0603000	HO1	HY1	OsKitaake06g206600.1	100	OsKitaake06g206600.1	100	99.977
LOC_Os07g01820	Os07g0108900	MADS15	-	OsKitaake07g006200.4	100	OsKitaake07g006200.3	100	100
LOC_Os07g12630	Os07g0229700	-	RALF1	OsKitaake07g080500.1	100	OsKitaake07g080500.1	100	100
LOC_Os07g15770	Os07g0261200	Ghd7	-	OsKitaake07g095000.2	84.0278	OsKitaake07g095000.2	93.7984	99.9641
LOC_Os07g30250	Os07g0486100	-	RFT1	OsKitaake07g143900.2	100	OsKitaake07g143900.3	90.3061	100
LOC_Os07g32170	Os07g0505200	SPL13	SPL3	OsKitaake07g154900.1	100	OsKitaake07g154900.1	100	100
LOC_Os07g41370	Os07g0605200	MADS18	-	OsKitaake07g222100.1	99.6	OsKitaake07g222100.1	99.6	99.7227
LOC_Os07g49460	Os07g0695100	PRR37	PRR3	OsKitaake07g285400.5	99.5962	OsKitaake07g285400.5	100	93.4979
LOC_Os08g04270	Os08g0137100	-	FIE1	OsKitaake08g024200.1	99.7347	OsKitaake08g024200.1	99.7347	99.9344
LOC_Os08g33370	Os08g0430500	GF14C	GF14	OsKitaake08g160500.1	100	OsKitaake08g160500.1	100	100
LOC_Os09g03610	Os09g0123200	-	FCA	OsKitaake09g009700.1	100	OsKitaake09g009700.1	100	100
LOC_Os09g21250	Os09g0380200	-	CDF1	OsKitaake09g081900.1	100	OsKitaake09g081900.1	100	100
LOC_Os09g36910	Os09g0540800	-	FD	OsKitaake09g181600.1	100	OsKitaake09g181600.1	100	100
LOC_Os09g38790	Os09g0560900	-	SUF4	OsKitaake09g198800.1	100	OsKitaake09g198800.1	100	100
LOC_Os10g28330	Os10g0419200	EHD2	IDD7	OsKitaake10g098500.1	99.7561	OsKitaake10g098500.1	99.7899	99.9685
LOC_Os10g32600	Os10g0463400	EHD1	ARR2	OsKitaake10g123600.4	95.2381	OsKitaake10g123600.4	100	100
LOC_Os10g39130	Os10g0536100	MADS56	-	OsKitaake10g173500.1	100	OsKitaake10g173500.1	100	100
LOC_Os12g34850	Os12g0533500	-	VRN5	OsKitaake12g161300.1	100	OsKitaake12g161300.1	100	99.9771
LOC_Os12g38210	Os12g0570000	SPL11	SPL11	OsKitaake12g182900.1	100	OsKitaake12g182900.1	100	96.8804
LOC_Os01g61900	Os01g0835700	OsCCT01	-	OsKitaake01g391100.1	100	OsKitaake01g391100.1	100	100
LOC_Os02g01990	Os02g0110100	OsCCT02	-	OsKitaake02g008400.1	85.8025	OsKitaake02g008400.1	96.4539	100	The MSU gene model is not fully supported by transcriptome.
LOC_Os02g05470	Os02g0148000	OsCCT03	-	OsKitaake02g038500.1	100	OsKitaake02g038500.3	100	100
LOC_Os02g05510	Os02g0148500	OsCCT04	-	OsKitaake02g038900.1	100	OsKitaake02g038900.1	100	100
LOC_Os02g08150	Os02g0178100	OsCCT05	-	OsKitaake02g061400.2	99.7143	OsKitaake02g061400.2	99.6988	99.9407
LOC_Os02g39710	Os02g0610500	OsCCT06	-	OsKitaake02g243100.1	100	OsKitaake02g243100.1	100	100
LOC_Os02g49230	Os02g0724000	OsCCT08	-	OsKitaake02g315600.1	99.7921	OsKitaake02g315600.1	99.7549	99.9815
LOC_Os02g49880	Os02g0731700	OsCCT09	-	OsKitaake02g321800.1	100	OsKitaake02g321800.1	100	99.9665
LOC_Os03g04620	Os03g0139500	OsCCT10	-	OsKitaake03g032500.1	100	OsKitaake03g032500.4	100	100
LOC_Os03g17570	Os03g0284100	OsCCT11	-	OsKitaake03g135300.1	100	OsKitaake03g135300.2	100	100
LOC_Os03g22770	Os03g0351100	OsCCT12	-	OsKitaake03g177500.1	100	OsKitaake03g177500.1	100	100
LOC_Os03g47970	Os03g0684000	OsCCT13	-	OsKitaake03g293400.1	100	OsKitaake03g293400.1	100	100
LOC_Os03g50310	Os03g0711100	OsCCT14	-	OsKitaake03g311400.1	100	OsKitaake03g311400.1	100	100
LOC_Os03g52450	Os03g0734900	OsCCT15	-	OsKitaake03g328800.1	100	OsKitaake03g328800.1	100	100
LOC_Os05g38990	Os05g0466100	OsCCT17	-	OsKitaake05g191000.1	100	OsKitaake05g191000.1	100	100
LOC_Os05g51690	Os05g0595300	OsCCT18	-	OsKitaake05g287200.1	100	OsKitaake05g287200.2	100	100
LOC_Os06g01340	Os06g0103000	OsCCT19	-	OsKitaake06g001300.1	100	OsKitaake06g001300.1	100	100
LOC_Os06g15330	Os06g0264200	OsCCT20	-	OsKitaake06g107200.1	100	OsKitaake06g107200.1	93.1535	99.9528
LOC_Os06g19444	Os06g0298200	OsCCT22	-	OsKitaake06g124900.1	100	OsKitaake06g124900.1	100	100
LOC_Os06g44450	Os06g0654900	OsCCT23	-	OsKitaake06g237800.1	100	OsKitaake06g237800.1	100	100
LOC_Os06g48534	Os06g0698900	OsCCT24	-	OsKitaake06g268600.1	100	OsKitaake06g268600.1	100	100
LOC_Os06g48610	Os06g0699600	OsCCT25	-	OsKitaake06g269200.1	99.7859	OsKitaake06g269200.1	99.7859	99.9767
LOC_Os07g47140	Os07g0667300	OsCCT27	-	OsKitaake07g265600.1	100	OsKitaake07g265600.1	100	100
LOC_Os08g15050	Os08g0249000	OsCCT29	-	OsKitaake08g085101.1	37.1711	OsKitaake08g085101.1	99.4475	100	The MSU gene model is not fully supported by transcriptome.
LOC_Os08g42440	Os08g0536300	OsCCT30	-	OsKitaake08g231500.1	100	OsKitaake08g231500.1	100	100
LOC_Os09g06464	Os09g0240200	OsCCT31	-	OsKitaake09g015300.1	100	OsKitaake09g015300.1	100	99.994
LOC_Os09g33550	Os09g0509700	OsCCT32	-	OsKitaake09g159700.1	100	OsKitaake09g159700.1	100	100
LOC_Os09g36220	Os09g0532400	OsCCT33	-	OsKitaake09g175500.1	100	OsKitaake09g175500.1	100	100
LOC_Os10g32900	Os10g0466500	OsCCT34	-	OsKitaake10g126300.1	100	OsKitaake10g126300.3	100	100
LOC_Os10g41100	Os10g0560400	OsCCT35	-	OsKitaake10g190900.1	100	OsKitaake10g190900.1	100	100
LOC_Os11g01074	Os11g0101200	OsCCT36	-	OsKitaake12g000700.3	100	OsKitaake12g000700.3	100	99.8963
LOC_Os11g01100	Os11g0101400	OsCCT37	-	OsKitaake12g000900.1	73.3766	OsKitaake12g000900.1	86.9231	99.3583
LOC_Os11g05930	Os11g0157600	OsCCT38	-	OsKitaake11g038800.1	100	OsKitaake11g038800.1	100	99.9789
LOC_Os12g01080	Os12g0101000	OsCCT39	-	OsKitaake12g000700.3	96.5986	OsKitaake12g000700.3	100	100
LOC_Os12g01100	Os12g0101200	OsCCT40	-	OsKitaake12g000900.1	74.026	OsKitaake12g000900.1	87.6923	100	The expression level is low at this locus.
LOC_Os12g16160	Os12g0262400	OsCCT41	-	OsKitaake12g088200.1	100	OsKitaake12g088200.1	100	100
LOC_Os01g09080	Os01g0185900	WRKY	-	OsKitaake01g062300.1	100	OsKitaake01g062300.1	100	100
LOC_Os01g09100	Os01g0186000	OsWRKY10	-	OsKitaake01g062400.1	100	OsKitaake01g062400.1	100	100
LOC_Os01g14440	Os01g0246700	OsWRKY1v2	-	OsKitaake01g102400.1	94.6918	OsKitaake01g102400.1	63.7681	100	The Kitaake gene model is better supported by transcriptome.
LOC_Os01g18584	Os01g0289600	OsWRKY9	-	OsKitaake01g132100.1	100	OsKitaake01g132100.1	70.3883	99.9516
LOC_Os01g40260	Os01g0584900	WRKY77	-	OsKitaake01g222500.1	100	OsKitaake01g222500.1	100	100
LOC_Os01g43550	Os01g0624700	OsWRKY12	-	OsKitaake01g248500.1	99.1453	OsKitaake01g248500.1	99.7135	99.8511
LOC_Os01g43650	Os01g0626400	OsWRKY11	-	OsKitaake01g249200.2	100	OsKitaake01g249200.2	100	100
LOC_Os01g46800	Os01g0656400	OsWRKY15	-	OsKitaake01g266700.2	100	OsKitaake01g266700.2	100	100
LOC_Os01g47560	Os01g0665500	OsWRKY16	-	OsKitaake01g271200.1	66.4372	OsKitaake01g271200.1	100	100
LOC_Os01g51690	Os01g0714800	OsWRKY59	-	OsKitaake01g301800.1	100	OsKitaake01g301800.1	100	100
LOC_Os01g53260	Os01g0734000	OsWRKY23	-	OsKitaake01g315200.1	100	OsKitaake01g315200.1	100	100
LOC_Os01g54600	Os01g0750100	OsWRKY13	-	OsKitaake01g325600.1	100	OsKitaake01g325600.1	100	100
LOC_Os01g60490	Os01g0820400	OsWRKY22	-	OsKitaake01g380200.1	100	OsKitaake01g380200.1	100	100
LOC_Os01g60520	Os01g0820700	WRKY	-	OsKitaake01g380300.1	100	OsKitaake01g380300.1	100	99.9845
LOC_Os01g60540	Os01g0820900	OsWRKY20	-	OsKitaake01g380800.1	100	OsKitaake01g380800.1	100	100
LOC_Os01g60600	Os01g0821300	WRKY	-	OsKitaake01g380700.1	100	OsKitaake01g380700.1	100	100
LOC_Os01g60640	Os01g0821600	OsWRKY21	-	OsKitaake01g381100.1	100	OsKitaake01g381100.1	100	100
LOC_Os01g61080	Os01g0826400	OsWRKY24	-	OsKitaake01g385000.1	100	OsKitaake01g385000.1	100	100
LOC_Os01g62510	NA	WRKY	-	OsKitaake01g396000.2	91.1765	NA	NA	100	The Kitaake gene model is better supported by transcriptome.
LOC_Os01g62514	Os01g0842801	WRKY	-	OsKitaake01g396000.1	94.898	OsKitaake01g396000.1	94.898	100	The Kitaake gene model is better supported by transcriptome.
LOC_Os01g74140	Os01g0972800	OsWRKY17	-	OsKitaake01g490500.1	98.5401	OsKitaake01g490500.1	98.5401	99.1491
LOC_Os02g08440	Os02g0181300	OsWRKY71	-	OsKitaake02g063800.1	99.7135	OsKitaake02g063800.1	99.7135	99.955
LOC_Os02g16540	Os02g0265200	OsWRKY39v2	-	OsKitaake02g116600.1	100	OsKitaake02g116600.1	100	99.9151
LOC_Os02g26430	Os02g0462800	OsWRKY42	-	OsKitaake02g162100.1	100	OsKitaake02g162100.1	100	100
LOC_Os02g43560	Os02g0652100	OsWRKY34	-	OsKitaake02g269600.1	96.8421	OsKitaake02g269600.1	96.3415	98.9896
LOC_Os02g47060	Os02g0698800	OsWRKY66	-	OsKitaake02g297700.1	100	OsKitaake02g297700.1	100	100
LOC_Os02g53100	Os02g0770500	OsWRKY32	-	OsKitaake02g348300.1	93.0579	OsKitaake02g348300.1	100	99.8679
LOC_Os03g20550	Os03g0321700	OsWRKY55	-	OsKitaake03g159800.1	100	OsKitaake03g159800.1	100	100
LOC_Os03g21710	Os03g0335200	WRKY45	-	OsKitaake03g169100.1	100	OsKitaake03g169100.1	73.7342	100
LOC_Os03g33012	Os03g0444900	WRKY	-	OsKitaake05g005833.1	100	OsKitaake05g005833.2	88.7399	99.9909
LOC_Os03g45450	Os03g0657400	OsWRKY60	-	OsKitaake03g277600.1	99.3289	OsKitaake03g277600.2	99.3007	99.54
LOC_Os03g53050	Os03g0741400	WRKY	-	OsKitaake03g332800.2	100	OsKitaake03g332800.2	100	99.9404
LOC_Os03g55080	Os03g0758000	OsWRKY3	-	OsKitaake03g345200.1	100	OsKitaake03g345200.1	92.6724	100
LOC_Os03g55164	Os03g0758900	OsWRKY4	-	OsKitaake03g346100.1	43.8684	OsKitaake03g346000.1	100	100
LOC_Os03g58420	Os03g0798500	OsWRKY6	-	OsKitaake03g375900.1	100	OsKitaake03g375900.1	100	100
LOC_Os03g63810	Os03g0855100	WRKY	-	OsKitaake03g420100.1	100	OsKitaake03g420100.1	100	99.9785
LOC_Os04g21950	Os04g0287400	OsWRKY51	-	OsKitaake04g064300.1	100	OsKitaake04g064300.1	100	100
LOC_Os04g39570	Os04g0471700	OsWRKY35v2	-	OsKitaake04g163800.1	76.6767	OsKitaake04g163800.1	76.6767	99.9864
LOC_Os04g46060	Os04g0545000	OsWRKY36	-	OsKitaake04g213500.2	100	OsKitaake04g213500.2	100	99.9553
LOC_Os04g50920	Os04g0597300	OsWRKY37	-	OsKitaake04g246800.1	95.3398	OsKitaake04g246800.1	71.5663	100	The Kitaake gene model is better supported by transcriptome.
LOC_Os04g51560	Os04g0605100	OsWRKY68	-	OsKitaake04g252500.1	100	OsKitaake04g252500.1	100	100
LOC_Os05g03900	Os05g0129800	OsWRKY89	-	OsKitaake05g022400.4	100	OsKitaake05g022400.4	100	100
LOC_Os05g04640	Os05g0137500	OsWRKY5	-	OsKitaake05g027700.1	100	OsKitaake05g027700.1	100	100
LOC_Os05g09020	Os05g0183100	OsWRKY67	-	OsKitaake05g059000.1	100	OsKitaake05g059000.1	91.5493	100
LOC_Os05g14370	Os05g0233100	WRKY	-	OsKitaake05g082000.1	100	OsKitaake05g082000.1	100	100
LOC_Os05g25770	Os05g0322900	OsWRKY45	-	OsKitaake05g114600.1	100	OsKitaake05g114600.1	100	100
LOC_Os05g27730	Os05g0343400	OsWRKY53	-	OsKitaake05g123900.3	100	OsKitaake05g123900.3	100	100
LOC_Os05g40060	Os05g0478400	OsWRKY48	-	OsKitaake05g206900.2	100	OsKitaake05g206900.1	93.3148	100
LOC_Os05g40070	Os05g0478700	WRKY	-	OsKitaake05g207000.1	100	OsKitaake05g207000.1	100	100
LOC_Os05g40080	Os05g0478800	OsWRKY54	-	OsKitaake05g207100.1	100	OsKitaake05g207100.1	99.1071	100
LOC_Os05g49100	Os05g0565900	OsWRKY49	-	OsKitaake05g265000.1	100	OsKitaake05g265000.1	100	100
LOC_Os05g49210	Os05g0567200	OsWRKY43	-	OsKitaake05g266200.1	100	OsKitaake05g266200.1	100	100
LOC_Os05g49620	Os05g0571200	OsWRKY19	-	OsKitaake05g270000.1	100	OsKitaake05g270000.1	100	100
LOC_Os05g50610	Os05g0583000	OsWRKY8v2	-	OsKitaake05g278300.1	59.3254	OsKitaake05g278300.1	100	100
LOC_Os05g50700	NA	WRKY	-	OsKitaake05g278800.1	100	NA	NA	100
LOC_Os06g05380	Os06g0146250	OsWRKY73	-	OsKitaake06g032800.2	100	OsKitaake06g032800.2	100	100
LOC_Os06g06360	Os06g0158100	WRKY	-	OsKitaake06g041600.1	100	OsKitaake06g041600.1	100	100
LOC_Os06g30860	Os06g0504900	OsWRKY31	-	OsKitaake06g168000.1	100	OsKitaake06g168000.1	90.9561	100
LOC_Os06g44010	Os06g0649000	OsWRKY28	-	OsKitaake06g234100.1	100	OsKitaake06g234100.1	100	100
LOC_Os07g02060	Os07g0111400	OsWRKY29	-	OsKitaake07g008500.1	100	OsKitaake07g008500.1	100	100
LOC_Os07g27670	Os07g0460900	WRKY	-	OsKitaake07g132100.1	99.6169	OsKitaake07g132100.1	100	99.809
LOC_Os07g39480	Os07g0583700	OsWRKY78	-	OsKitaake07g207400.1	100	OsKitaake07g207400.1	100	100
LOC_Os07g40570	Os07g0596900	WRKY	-	OsKitaake07g216200.1	100	OsKitaake07g216200.1	100	99.8566
LOC_Os07g48260	Os07g0680400	OsWRKY47	-	OsKitaake07g274800.2	100	OsKitaake07g274800.2	100	100
LOC_Os08g13840	Os08g0235800	OsWRKY44	-	OsKitaake08g077400.1	100	OsKitaake08g077400.1	89.2754	100
LOC_Os08g17400	Os08g0276200	WRKY	-	OsKitaake08g098300.1	100	OsKitaake08g098300.2	100	99.9844
LOC_Os08g29660	Os08g0386200	OsWRKY69	-	OsKitaake08g139300.1	100	OsKitaake08g139300.1	100	99.8311
LOC_Os08g38990	Os08g0499300	OsWRKY30	-	OsKitaake08g200400.2	100	OsKitaake08g200400.2	100	99.975
LOC_Os09g09630	NA	WRKY	-	OsKitaake09g029800.1	100	N/A	NA	100
LOC_Os09g25060	Os09g0417600	OsWRKY76	-	OsKitaake09g100500.1	98.7805	OsKitaake09g100500.1	98.7805	99.1582
LOC_Os09g25070	Os09g0417800	OsWRKY62	-	OsKitaake09g100600.1	99.6865	OsKitaake09g100600.1	99.6865	99.7124
LOC_Os09g30400	Os09g0481700	OsWRKY80	-	OsKitaake09g141300.2	100	OsKitaake09g141300.2	100	100
LOC_Os10g18099	NA	OsWRKY18	-	OsKitaake10g056700.2	100	N/A	NA	99.973
LOC_Os10g42850	Os10g0579400	OsWRKY2	-	OsKitaake10g207000.2	100	OsKitaake10g207000.2	21.9101	100
LOC_Os11g02470	Os11g0116600	OsWRKY52	-	OsKitaake11g008600.1	100	OsKitaake11g008600.1	68.5393	100
LOC_Os11g02480	Os11g0116900	OsWRKY46	-	OsKitaake11g008700.1	100	OsKitaake11g008700.1	100	99.92
LOC_Os11g02520	Os11g0117400	WRKY	-	OsKitaake11g008800.1	100	OsKitaake11g008800.1	100	100
LOC_Os11g02530	Os11g0117500	OsWRKY40	-	OsKitaake11g009000.1	100	OsKitaake11g009000.1	100	100
LOC_Os11g02540	Os11g0117550	OsWRKY50	-	OsKitaake11g009100.1	100	OsKitaake11g009100.1	97.8378	100
LOC_Os11g29870	Os11g0490900	OsWRKY72	-	OsKitaake11g137900.1	100	OsKitaake11g137900.1	100	100
LOC_Os11g45850	Os11g0685700	OsWRKY81	-	OsKitaake11g235300.1	38.4615	OsKitaake11g235300.1	39.8964	99.4327
LOC_Os12g01180	Os12g0102300	OsWRKY57v2	-	OsKitaake12g001700.1	52.2976	OsKitaake12g001884.1	60.1695	100	The MSU gene model is not fully supported by transcriptome.
LOC_Os12g02400	NA	WRKY	-	OsKitaake12g012300.1	100	NA	NA	100
LOC_Os12g02420	Os12g0116400	WRKY	-	OsKitaake12g012400.1	100	OsKitaake12g012400.2	100	100
LOC_Os12g02450	Os12g0116700	OsWRKY64	-	OsKitaake12g012800.2	100	OsKitaake12g012800.2	100	100
LOC_Os12g02470	Os12g0116750	OsWRKY65	-	OsKitaake12g013000.1	100	OsKitaake12g013000.1	100	100
LOC_Os12g32250	Os12g0507300	WRKY	-	OsKitaake12g140400.1	92.7911	OsKitaake12g140400.1	90.25	99.6721
LOC_Os12g40570	Os12g0597700	WRKY	-	OsKitaake12g200200.2	95.082	OsKitaake12g200200.2	100	99.9189
LOC_Os06g06300	Os06g0157500	RFT1	-	OsKitaake06g041000.1	100	OsKitaake06g041000.1	100	100
LOC_Os08g07740	Os08g0174500	Hd5/DTH8/Ghd8/LHD1/Ds9	-	OsKitaake08g050100.1	100	OsKitaake08g050100.1	100	100
LOC_Os03g57940	Os03g0793500	Hd16/EL1/CKI	-	OsKitaake03g371600.1	100	OsKitaake03g371600.1	100	99.9459
LOC_Os03g07360	Os03g0169600	OsDof12	-	OsKitaake03g055000.1	100	OsKitaake03g055000.1	100	100
LOC_Os03g02160	Os03g0112700	Ehd4	-	OsKitaake03g011400.1	100	OsKitaake03g011400.3	100	100
LOC_Os05g46370	Os05g0541400	OsLF	-	OsKitaake05g244600.2	99.0408	OsKitaake05g244600.2	99.0408	99.7382
LOC_Os07g13170	Os07g0235800	SNB	-	OsKitaake07g082900.1	100	OsKitaake07g082900.1	100	99.957
LOC_Os03g60430	Os03g0818800	OsIDS1	-	OsKitaake03g392300.1	100	OsKitaake03g392300.1	100	100
LOC_Os01g51610	Os01g0713600	OsLFL1	-	OsKitaake01g300900.2	100	OsKitaake01g300900.2	100	99.9804
LOC_Os02g05840	Os02g0152500	OsVIL2/LC2/OsVIL3	-	OsKitaake02g042100.1	100	OsKitaake02g042100.1	100	99.9822
LOC_Os04g08034	Os04g0162100	OsEMF2b	-	OsKitaake04g022400.1	99.68	OsKitaake04g022400.1	99.68	99.7154
LOC_Os09g04890	Os09g0134500	OsTrx1	-	OsKitaake09g014300.1	100	OsKitaake09g014300.2	100	99.979
LOC_Os08g01420	Os08g0105000	Ehd3	-	OsKitaake08g003800.1	100	OsKitaake08g003800.1	100	100
LOC_Os09g13740	Os09g0307800	SDG724/LVP1	-	OsKitaake09g045100.1	100	OsKitaake09g045100.1	100	100
LOC_Os06g16390	Os06g0275500	SDG711	-	OsKitaake06g113000.1	100	OsKitaake06g113000.1	100	99.9881
LOC_Os03g19480	Os03g0307800	SDG718	-	OsKitaake03g152000.1	100	OsKitaake03g152000.1	100	99.987
LOC_Os02g34850	Os02g0554000	SDG725	-	OsKitaake02g205600.1	98.8622	OsKitaake02g205600.1	100	100
LOC_Os04g08740	Os04g0169100	ETR2	-	NA	77.0942	NA	100	100
LOC_Os03g11614	Os03g0215400	OsMADS1	-	OsKitaake03g089000.1	100	OsKitaake03g089000.1	100	100
LOC_Os01g66030	Os01g0883100	OsMADS2	-	OsKitaake01g424400.1	100	OsKitaake01g424400.1	100	99.9088
LOC_Os01g10504	Os01g0201700	*OsMADS3	-	OsKitaake01g072400.1	89.2361	OsKitaake01g072400.1	94.5848	99.7849
LOC_Os05g34940	Os05g0423400	OsMADS4	-	OsKitaake01g424400.1	83.25	OsKitaake01g424400.1	83.25	100	The Kitaake gene model is shorter than the Nipponbare version likely due to the alternative transcript.
LOC_Os06g06750	Os06g0162800	OsMADS5	-	OsKitaake06g045200.1	100	OsKitaake06g045200.1	100	100
LOC_Os02g45770	Os02g0682200	OsMADS6	-	OsKitaake02g288300.1	100	OsKitaake02g288300.1	100	100
LOC_Os08g41950	Os08g0531700	OsMADS7	-	OsKitaake08g225500.1	82.3151	OsKitaake08g225500.2	100	100
LOC_Os09g32948	Os09g0507200	OsMADS8	-	OsKitaake09g157900.1	100	OsKitaake09g157900.1	100	99.9373
LOC_Os12g10540	Os12g0207000	OsMADS13	-	OsKitaake10g165825.4	100	OsKitaake10g165825.4	100	100
LOC_Os06g49840	Os06g0712700	OsMADS16	-	OsKitaake06g280100.1	100	OsKitaake06g280100.1	100	62.5709
LOC_Os04g49150	Os04g0580700	OsMADS17	-	OsKitaake04g236000.1	100	OsKitaake04g236000.1	100	99.6251
LOC_Os12g31748	Os12g0501700	OsMADS20	-	OsKitaake12g137400.1	95.9677	OsKitaake12g137400.1	96.1538	15.8472
LOC_Os01g66290	Os01g0886200	OsMADS21	-	OsKitaake01g426800.1	100	OsKitaake01g426800.1	100	100
LOC_Os02g52340	Os02g0761000	OsMADS22	-	OsKitaake02g341900.1	100	OsKitaake02g341900.1	100	100
LOC_Os08g33488	Os08g0431900	OsMADS23	-	OsKitaake08g161800.1	97.5	OsKitaake08g161800.1	97.5	99.969
LOC_Os04g23910	Os04g0304400	OsMADS25	-	OsKitaake04g069900.1	100	OsKitaake04g069900.1	100	100
LOC_Os08g02070	Os08g0112700	OsMADS26	-	OsKitaake08g009700.1	100	OsKitaake08g009700.1	100	100
LOC_Os02g36924	Os02g0579600	OsMADS27	-	OsKitaake02g220700.1	100	OsKitaake02g220700.1	100	100
LOC_Os02g07430	Os02g0170300	OsMADS29	-	OsKitaake02g056100.1	100	OsKitaake02g056100.1	100	99.9002
LOC_Os06g45650	Os06g0667200	OsMADS30	-	OsKitaake06g246400.1	77.027	OsKitaake06g246400.1	77.027	99.9751
LOC_Os04g52410	Os04g0614100	OsMADS31	-	OsKitaake04g259600.1	100	OsKitaake04g259600.1	86.5922	100
LOC_Os01g52680	Os01g0726400	OsMADS32	-	OsKitaake01g310100.1	100	OsKitaake01g310100.1	100	100
LOC_Os12g10520	Os12g0206800	OsMADS33	-	OsKitaake10g165826.1	100	OsKitaake10g165826.1	100	100
LOC_Os03g54170	Os03g0753100	OsMADS34	-	OsKitaake03g341800.1	100	OsKitaake03g341800.1	100	99.97
LOC_Os08g41960	Os08g0531900	OsMADS37	-	OsKitaake08g225600.1	100	OsKitaake08g225600.1	100	100
LOC_Os06g11330	Os06g0217300	OsMADS55	-	OsKitaake06g080600.1	100	OsKitaake06g080600.1	100	99.9896
LOC_Os02g49840	Os02g0731200	OsMADS57	-	OsKitaake02g321300.2	99.5868	OsKitaake02g321300.2	99.5868	99.9836
LOC_Os05g11414	Os05g0203800	OsMADS58	-	OsKitaake05g068400.1	100	OsKitaake05g068400.3	100	45.0449
LOC_Os06g23950	Os06g0347700	OsMADS59	-	OsKitaake06g147500.1	100	OsKitaake02g220700.1	63.5135	100
LOC_Os02g01360	Os02g0104200	OsMADS60	-	OsKitaake02g003600.1	100	OsKitaake02g003600.1	100	100
LOC_Os04g38770	Os04g0461300	OsMADS61	-	OsKitaake04g156000.1	88	OsKitaake04g156000.1	84.2105	100	The expression level is low at this locus.
LOC_Os08g38590	Os08g0494100	OsMADS62	-	OsKitaake08g197000.1	100	OsKitaake08g197000.1	100	100
LOC_Os06g11970	Os06g0223300	OsMADS63	-	OsKitaake06g085100.1	100	OsKitaake06g085100.1	100	100
LOC_Os04g31804	NA	OsMADS64	-	OsKitaake04g105500.1	100	NA	NA	99.9373
LOC_Os05g11380	NA	OsMADS66	-	OsKitaake05g068300.2	91.2752	NA	NA	99.9879
LOC_Os11g43740	Os11g0658700	OsMADS68	-	OsKitaake11g221200.1	97.7099	OsKitaake11g221200.1	100	99.9012
LOC_Os05g23780	Os05g0303400	OsMADS70	-	OsKitaake05g106000.1	100	OsKitaake05g106000.1	100	100
LOC_Os06g22760	Os06g0333700	OsMADS71	-	OsKitaake06g141900.1	81.59	OsKitaake06g141900.1	81.59	100	The MSU gene model is not fully supported by transcriptome.
LOC_Os03g14850	NA	OsMADS72	-	OsKitaake03g114300.1	82.2581	NA	NA	100	The MSU gene model is not fully supported by transcriptome.
LOC_Os12g21850	Os12g0407000	OsMADS73	-	OsKitaake12g104400.1	95.3846	OsKitaake12g104400.1	95.3846	100	The expression level is low at this locus.
LOC_Os12g21880	Os12g0407350	OsMADS74	-	OsKitaake12g104700.1	84.1667	NA	NA	100	The MSU gene model is not fully supported by transcriptome.
LOC_Os06g30810	Os06g0504100	OsMADS75	-	OsKitaake12g104400.1	51.1848	OsKitaake12g104400.1	51.1848	100	The expression level is low at this locus.
LOC_Os06g30830	Os06g0504450	OsMADS76	-	OsKitaake06g167900.1	73.1405	OsKitaake03g036100.1	17.7419	100	The MSU gene model is not fully supported by transcriptome.
LOC_Os09g02780	Os09g0116000	OsMADS77	-	OsKitaake09g007600.1	100	OsKitaake09g007600.1	100	100
LOC_Os09g02830	Os09g0116800	OsMADS78	-	OsKitaake09g008200.1	100	OsKitaake09g008200.1	100	100
LOC_Os01g74440	Os01g0975800	OsMADS79	-	OsKitaake01g492700.1	100	OsKitaake01g492700.1	100	100
LOC_Os02g06860	Os02g0164450	OsMADS80	-	OsKitaake02g051400.1	100	OsKitaake02g051400.1	100	100
LOC_Os04g24790	NA	OsMADS81	-	OsKitaake04g073500.1	100	NA	NA	100
LOC_Os04g24800	Os04g0313200	OsMADS82	-	OsKitaake04g073600.1	100	OsKitaake04g073600.1	100	100
LOC_Os04g24810	Os04g0313400	OsMADS83	-	OsKitaake04g073700.1	99.5238	OsKitaake04g073700.1	99.5238	99.8413
LOC_Os04g25870	Os04g0324900	OsMADS84	-	OsKitaakeM050502.1	100	OsKitaakeM050502.1	100	100
LOC_Os04g25920	NA	OsMADS85	-	OsKitaake04g073500.1	93.3333	NA	NA	100	The MSU gene model is not fully supported by transcriptome.
LOC_Os03g37670	NA	OsMADS86	-	OsKitaake03g240700.1	38.191	NA	NA	100	The MSU gene model is not fully supported by transcriptome.
LOC_Os03g38610	Os03g0582400	OsMADS87	-	OsKitaake03g240700.1	100	OsKitaake03g240700.1	100	100
LOC_Os01g18420	NA	OsMADS88	-	OsKitaake01g131500.1	99.5851	NA	NA	99.8617
LOC_Os01g18440	Os01g0288100	OsMADS89	-	OsKitaake01g131700.1	100	OsKitaake01g131700.1	100	100
LOC_Os07g04170	Os07g0133900	OsMADS90	-	OsKitaake07g025001.1	35.6415	OsKitaake07g025001.1	48.7465	100	The MSU gene model is not fully supported by transcriptome.
LOC_Os01g11510	Os01g0213300	OsMADS91	-	OsKitaake01g079800.1	100	OsKitaake01g079800.1	100	100
LOC_Os01g23750	Os01g0340000	OsMADS92	-	OsKitaake01g157600.1	100	OsKitaake01g157600.1	100	100
LOC_Os01g23760	Os01g0340100	OsMADS93	-	OsKitaake01g157700.1	100	OsKitaake01g157700.1	100	100
LOC_Os01g23770	Os01g0340200	OsMADS94	-	OsKitaake01g157800.1	75.3086	OsKitaake01g157800.1	75	100	Neither model is fully not supported by transcriptome
LOC_Os01g23780	Os01g0340400	OsMADS95	-	OsKitaake01g157700.1	17.9211	OsKitaake01g157700.1	42.8571	100	The MSU gene model is not fully supported by transcriptome.
LOC_Os01g67890	Os01g0906300	OsMADS96	-	OsKitaake01g439900.1	76.4463	OsKitaake01g439900.1	76.4463	100	Neither model is fully not supported by transcriptome
LOC_Os01g68420	Os01g0912400	OsMADS97	-	OsKitaake01g443900.1	100	OsKitaake01g443900.1	99.6403	100
LOC_Os01g68560	Os01g0913900	OsMADS98	-	OsKitaake01g445200.1	100	OsKitaake01g445200.1	100	100
LOC_Os04g25930	Os04g0325600	OsMADS99	-	OsKitaake04g073500.1	90.2597	OsKitaake04g073700.1	89.0411	100	The MSU gene model is not fully supported by transcriptome.
NA, not available.
