## Additional file 8 for "Genome sequence of the model rice variety KitaakeX"

### Sheet: SNPs
Additional file 8. Genomic variations between X.Kitaake and Kitaake.
Chromosome	Position	X.Kitaake	Kitaake	Effect	Gene	Function
Chr1	5371516	G	C	Intergenic
Chr1	6309825	A	G	Intergenic
Chr1	6573757	G	T	Intergenic
Chr1	11265718	C	A	Intergenic
Chr1	13892702	G	A	Intergenic
Chr1	13984759	T	C	Intergenic
Chr1	15639513	T	C	Intergenic
Chr1	18344199	G	A	Intergenic
Chr1	20017975	C	A	Intergenic
Chr1	23085587	C	T	UTR_3_Prime
Chr1	26859464	T	G	Intergenic
Chr1	30200079	T	G	UTR_5_Prime
Chr1	31629691	C	T	Intergenic
Chr1	31931712	T	C	Intron
Chr1	40273227	G	A	Intergenic
Chr2	211904	A	T	Intron
Chr2	2415504	A	C	Intron
Chr2	9267306	G	A	Intergenic
Chr2	9282402	C	T	Intergenic
Chr2	9545089	T	C	Intergenic
Chr2	9952647	C	G	Intergenic
Chr2	10044101	T	C	Start_gained
Chr2	10208032	A	C	Intergenic
Chr2	10228137	A	G	Intergenic
Chr2	10380344	G	A	Intergenic
Chr2	11998618	T	A	Intergenic
Chr2	14171306	A	C	UTR_5_Prime
Chr2	15026475	T	G	Intergenic
Chr2	16979217	T	G	Intergenic
Chr2	17073038	C	T	Intergenic
Chr2	17940245	C	G	Intergenic
Chr2	25432555	A	T	Intergenic
Chr2	26221772	C	T	Intergenic
Chr2	37083120	C	T	Intergenic
Chr3	13491770	C	T	Intergenic
Chr3	16030642	T	G	Nonsynonymous	OsKitaake03g205100	Putative Serine Carboxypeptidase homologue
Chr3	17111277	C	G	Intergenic
Chr3	18828488	A	C	Intergenic
Chr3	19510233	A	G	Intergenic
Chr3	20842287	A	G	Intergenic
Chr3	23536527	A	C	Intergenic
Chr3	23729252	A	C	Intron
Chr3	23802519	C	G	Intergenic
Chr3	24641697	A	C	Intergenic
Chr3	24749728	A	G	Intergenic
Chr3	25967016	T	A	Intergenic
Chr3	26346642	G	A	Intergenic
Chr3	32244245	T	C	Intergenic
Chr4	1567223	T	G	Intron
Chr4	3089935	A	C	Intergenic
Chr4	3585360	A	G	Intergenic
Chr4	4141238	A	C	Nonsynonymous	OsKitaake04g020100	Expressed protein
Chr4	5008523	T	G	Intergenic
Chr4	6161401	A	G	Intergenic
Chr4	6636610	G	C	Intergenic
Chr4	6849857	C	T	Intergenic
Chr4	7566692	C	G	Intergenic
Chr4	8704466	T	C	Intergenic
Chr4	9771090	A	T	Intergenic
Chr4	10761049	T	A	Intergenic
Chr4	11339821	C	G	Intergenic
Chr4	11477371	C	G	Intergenic
Chr4	11609988	T	A	Intergenic
Chr4	11797387	A	C	Intergenic
Chr4	14732498	C	T	Intergenic
Chr4	16679095	C	T	UTR_5_Prime
Chr4	18250078	T	C	Intergenic
Chr4	18278467	A	C	UTR_5_Prime
Chr4	18473039	A	G	Intergenic
Chr4	19108647	G	C	Intergenic
Chr4	21789027	T	G	Intergenic
Chr4	21868370	C	G	Nonsynonymous	OsKitaake04g126100	Hypothetical protein
Chr4	29672658	G	A	Intergenic
Chr4	30333512	A	T	Intergenic
Chr4	30526834	C	T	Intergenic
Chr4	32390503	C	G	Nonsynonymous	OsKitaake04g258700	Pectin lyase fold/virulence factor domain containing protein
Chr4	36239481	T	G	Intergenic
Chr5	82078	G	A	UTR_3_Prime
Chr5	1451618	T	C	Intergenic
Chr5	3873515	C	T	Intergenic
Chr5	4712827	A	G	Intergenic
Chr5	8044329	A	C	Intergenic
Chr5	9281127	T	C	Intergenic
Chr5	9586147	A	C	Intergenic
Chr5	10382770	A	G	Intergenic
Chr5	11930914	C	G	Intergenic
Chr5	13277886	G	A	Intergenic
Chr5	13924229	T	G	Intergenic
Chr5	14177415	A	C	Intergenic
Chr5	14453341	A	G	Intergenic
Chr5	19583023	G	A	Intron
Chr5	21678026	T	A	Intergenic
Chr5	22630086	C	G	Intergenic
Chr5	23364825	C	T	Intergenic
Chr5	25883603	A	G	Intergenic
Chr5	27559580	C	T	Intergenic
Chr6	235492	T	A	Intron
Chr6	1001452	T	C	Intergenic
Chr6	3632161	C	T	Intergenic
Chr6	6115001	G	A	Intron
Chr6	11539543	C	T	Intergenic
Chr6	13267671	G	C	Intergenic
Chr6	14304794	T	G	Intergenic
Chr6	17713597	A	C	Intergenic
Chr6	20119438	G	A	Intergenic
Chr6	20292283	C	A	Intergenic
Chr6	20660085	A	C	Intergenic
Chr6	21870278	A	C	Intergenic
Chr6	23202214	A	G	Intergenic
Chr6	24983114	A	T	Intergenic
Chr6	25132927	T	G	Intergenic
Chr6	27777313	C	T	Intergenic
Chr6	28321260	A	G	Intergenic
Chr6	28475664	G	A	Intergenic
Chr6	28485325	C	T	Intergenic
Chr6	29390094	C	T	Intergenic
Chr6	30197666	A	G	Intergenic
Chr6	30532739	T	G	Intergenic
Chr6	30774048	C	T	Intergenic
Chr7	1607369	G	C	Intron
Chr7	6959346	C	G	Intergenic
Chr7	7779439	A	C	Intergenic
Chr7	10964139	A	C	Intergenic
Chr7	12865765	A	G	Intergenic
Chr7	13930818	T	G	Intergenic
Chr7	16425051	G	C	Intergenic
Chr7	18478259	A	T	Nonsynonymous	OsKitaake07g149900	Beta-expansin precursor
Chr7	24804928	A	C	Nonsynonymous	OsKitaake07g221200	DEFL13 - Defensin and Defensin-like DEFL family
Chr7	26708868	A	T	Intergenic
Chr8	4321737	G	C	Intergenic
Chr8	7866909	G	A	Intergenic
Chr8	10890321	G	A	Intergenic
Chr8	11173441	A	C	Intergenic
Chr8	12857196	A	G	Intergenic
Chr8	15667700	G	A	Intergenic
Chr8	19444796	C	G	Intergenic
Chr8	24962047	T	C	Intergenic
Chr9	1273141	A	C	Intergenic
Chr9	1273142	T	A	Intergenic
Chr9	4517066	T	G	Intron
Chr9	4694779	A	C	Intergenic
Chr9	8437641	T	C	Intergenic
Chr9	9692588	A	C	Intron
Chr9	11191835	T	C	Intergenic
Chr9	12398673	T	C	Intergenic
Chr9	12823132	A	G	Intergenic
Chr9	18255536	A	G	Intergenic
Chr10	754963	A	G	Intergenic
Chr10	2948117	C	T	Intergenic
Chr10	3865500	C	G	Intergenic
Chr10	4863734	C	G	Intergenic
Chr10	6113027	T	A	Synonymous
Chr10	6118160	C	A	Intergenic
Chr10	7000919	A	C	Intergenic
Chr10	7432428	G	C	UTR_3_Prime
Chr10	7711313	A	G	Intergenic
Chr10	7765291	A	C	Intergenic
Chr10	8091793	A	G	Synonymous
Chr10	9595296	T	G	Intergenic
Chr10	20267801	G	A	Intergenic
Chr10	20401159	G	C	UTR_3_Prime
Chr10	21016008	T	C	Intergenic
Chr10	22038513	A	T	Intergenic
Chr11	1389154	C	G	Intergenic
Chr11	1397775	C	A	Intergenic
Chr11	4359264	A	G	Intergenic
Chr11	6608340	G	A	Intergenic
Chr11	6744865	T	C	Intergenic
Chr11	7621785	T	C	Intergenic
Chr11	10241121	A	C	Intergenic
Chr11	10507398	G	C	Nonsynonymous	OsKitaake11g104500	Putative peptide transporter PTR2
Chr11	10738508	A	C	Intergenic
Chr11	10738509	T	C	Intergenic
Chr11	13184318	T	C	Intergenic
Chr11	15643416	A	G	Intergenic
Chr11	15680135	A	G	Intergenic
Chr11	16230898	G	C	Intergenic
Chr11	23987710	T	C	Intergenic
Chr11	25406377	C	T	Intergenic
Chr11	25671728	G	C	Intergenic
Chr11	25681341	T	G	Nonsynonymous	OsKitaake11g207500	Helix-loop-helix DNA-binding domain-containing protein
Chr11	29131475	A	T	Intergenic
Chr11	29694883	T	C	Intergenic
Chr12	3287758	T	A	Intergenic
Chr12	3858076	A	G	Intergenic
Chr12	6021828	A	G	Intergenic
Chr12	6230707	T	C	Intergenic
Chr12	6865964	T	G	Intergenic
Chr12	7207191	T	C	Intergenic
Chr12	8594993	A	G	Intergenic
Chr12	10923192	T	G	Intergenic
Chr12	13944118	G	A	Intergenic
Chr12	15192283	G	C	Intergenic
Chr12	15804206	T	A	Intergenic
Chr12	18353777	C	G	Intergenic
Chr12	18392707	A	G	Intergenic
Chr12	20494127	A	C	Intergenic
Chr12	20782858	A	C	Synonymous
Chr12	21436496	T	C	Intergenic
Chr12	25967524	T	G	Intergenic

### Sheet: INDELs
Supplemental Table X. Genomic variations between X.Kitaake and Kitaake.
Chromosome	Position	X.Kitaake	Kitaake	Size (bp)	Variant type	Effect	Gene	Function
Chr1	16821014	GT	GTT	1	Insertion	Intergenic
Chr1	22930835	GTATATATATATATATATGTATATATATATA	GTATATATATATATATGTATATATATATA	2	Deletion	Intergenic
Chr1	38844064	CATATATATATATATA	CATATATATATATATATA	2	Insertion	Intergenic
Chr1	43188341	CTATATATATATATATATATATATATATATATA	CTATATATATATATATATATATATATATATATATA	2	Insertion	Intergenic
Chr1	43984359	GTATATATATATATATATATGTATATATATATAT	GTATATATATATATATATGTATATATATATAT	2	Deletion	Intergenic
Chr2	8447751	GAAAAAAA	GAAAAAAAA	1	Insertion	Intergenic
Chr2	11836378	TTTCAAATTTGAATTTGAATTATATCCTATTCAAATTTGAATTTGAATT	TTTCAAATTTGAATTTGAATT	28	Deletion	Intergenic
Chr2	19817935	TTGTGTGTGTGTGTGTGTGTGT	TTGTGTGTGTGTGTGTGTGT	2	Deletion	Intergenic
Chr4	367832	GA	GAATATATGAAA	10	Insertion	Intergenic
Chr5	2733667	GATATATATAT	GATATATAT	2	Deletion	Intergenic
Chr5	11905365	TT	TTCTTCAATAT	9	Insertion	Intergenic
Chr6	17423718	GCGGCACGGCCCGGCACGGCCCG	GCGGCACGGCCCG	10	Deletion	Intergenic
Chr7	8247199	T	TACTGTACCTATGACCACCAAACGA	24	Insertion	UTR_3_Prime
Chr7	23502520	AGG	AGGG	1	Insertion	Intergenic
Chr8	620083	TTATATATATATATATATAT	TTATATATATATATATATATAT	2	Insertion	Intergenic
Chr8	4211148	TGAGCAGCGCTCGAATCTGGACG	TG	21	Deletion	Intergenic
Chr9	1719664	CA	CAA	1	Insertion	Intergenic
Chr10	18961680	GC	GCC	1	Insertion	Frame_Shift	OsKitaake10g135300	Similar to Flotillin-like protein 3
Chr12	23851731	ACTCTCTCTCTCTCTCTCTCT	ACTCTCTCTCTCTCTCTCT	2	Deletion	Intergenic

### Sheet: XA21
Supplemental Table X. Genomic variations between X.Kitaake and Kitaake.
Locus	Chromosome	Position 1	Position 2	Variant type	Size (bp)	Genes*
XA21	Chr6	28173389	28154130	Deletion	19259	OsKitaake06g256300 (XA21), OsKitaake06g256303 (XA21), Hygromycin phosphotransferase (hpt) gene
*Two copies of the XA21 gene, including the hygromycin phosphotransferase (hpt) gene, are present in this locus in a tail-to-tail manner. The hpt gene is not annotated in the X.Kitaake genome.
